# Mitochondrial DNA Copy Number (mtDNA-CN) Can Influence Mortality and Cardiovascular Disease via Methylation of Nuclear DNA CpGs

**DOI:** 10.1101/673293

**Authors:** Christina A. Castellani, Ryan J. Longchamps, Jason A. Sumpter, Charles E. Newcomb, John A. Lane, Megan L. Grove, Jan Bressler, Jennifer A. Brody, James S. Floyd, Traci M. Bartz, Kent D. Taylor, Penglong Wang, Adrienne Tin, Josef Coresh, James S. Pankow, Myriam Fornage, Eliseo Guallar, Brian O’Rourke, Nathan Pankratz, Chunyu Liu, Daniel Levy, Nona Sotoodehnia, Eric Boerwinkle, Dan E. Arking

**Author notes:** corresponding author, Johns Hopkins University School of Medicine, 733 N. Broadway Miller Research Building, Room 459, Baltimore, MD, 21205.

## Abstract

**Background:** Mitochondrial DNA copy number (mtDNA-CN) has been associated with a variety of aging-related diseases, including all-cause mortality. However, the mechanism by which mtDNA-CN influences disease is not currently understood. One such mechanism may be through regulation of nuclear gene expression via the modification of nuclear DNA (nDNA) methylation.

**Methods:** To investigate this hypothesis, we assessed the relationship between mtDNA-CN and nDNA methylation in 2,507 African American (AA) and European American (EA) participants from the Atherosclerosis Risk in Communities (ARIC) study. To validate our findings we assayed an additional 2,528 participants from the Cardiovascular Health Study (CHS) (N=533) and Framingham Heart Study (FHS) (N=1,995). We further assessed the effect of experimental modification of mtDNA-CN through knockout of *TFAM*, a regulator of mtDNA replication, via CRISPR-Cas9.

**Results:** Thirty-four independent CpGs were associated with mtDNA-CN at genome-wide significance (*P*<5×10^-8^). Meta-analysis across all cohorts identified six mtDNA-CN associated CpGs at genome-wide significance (*P*<5×10^-8^). Additionally, over half of these CpGs were associated with phenotypes known to be associated with mtDNA-CN, including coronary heart disease, cardiovascular disease, and mortality. Experimental modification of mtDNA-CN demonstrated that modulation of mtDNA-CN directly drives changes in nDNA methylation and gene expression of specific CpGs and nearby transcripts. Strikingly, the ‘neuroactive ligand receptor interaction’ KEGG pathway was found to be highly overrepresented in the ARIC cohort (*P*= 5.24×10^-12^), as well as the *TFAM* knockout methylation (*P=*4.41×10^-4^) and expression (*P=*4.30×10^-4^) studies.

**Conclusions:** These results demonstrate that changes in mtDNA-CN influence nDNA methylation at specific loci and result in differential expression of specific genes that may impact human health and disease via altered cell signaling.
