## Supplemental Table S3 for "Mitochondrial DNA Copy Number (mtDNA-CN) Can Influence Mortality and Cardiovascular Disease via Methylation of Nuclear DNA CpGs"

### Sheet: All
Table S3. A. Results for 34 independent ARIC Discovery Meta-Analysis identified mtDNA-CN associated CpGs across all studied cohorts and Validation Meta-Analysis/All Cohort Meta-Analysis. Validation meta-analysis included CHS AA, CHS EA and FHS EA cohorts (P<0.05 and same direction, bolded cells). All cohort meta-analysis (ARIC AA, ARIC EA, CHS AA, CHS EA and FHS EA) identified 6 validated CpGs (P…
Table S3A. Meta-analysis Results.
Marker Name	Chr	Position	Gene(s)‡	ARIC Meta-Analysis (N=2507)			ARIC AA (N=1567)			CHS AA (N=239)			ARIC EA (N=940)			CHS EA (N=294)			FHS EA (N=1995)			Validation Meta-Analysis (N=2528)				All Cohort Meta-Analysis (N=5035)
				Estimate	Standard Error	P-value	Estimate	Standard Error	P-value	Estimate	Standard Error	P-value	Estimate	Standard Error	P-value	Estimate	Standard Error	P-value	Estimate	Standard Error	P-value	Estimate	Standard Error	P-value	Direction	Estimate	Standard Error	P-value	Direction
cg21051031	5	93905482	KIAA0825	0.008	0.0005	1.66e-47	0.009	0.0006	1.12e-43	0.004	0.0015	0.00938	0.00533	0.00103	2.48e-07	-0.0014	0.0019	0.457	0.0013	0.00081	0.112	0.0015	0.0007	0.02446	++-	0.0056	0.0004	1.484e-42	++-++
cg26094004	17	42075116	PYY	-0.0098	0.0009	4.54e-28	-0.0091	0.0011	2.47e-16	-0.0043	0.002	0.0308	-0.01109	0.0015	1.52e-13	-0.00331	0.00339	0.33	-0.00453	0.00176	0.0102	-0.0043	0.0012	0.0005046	---	-0.0079	0.0007	4.126e-28	-----
cg26563141	2	88124876	RGPD2;RGPD1	-0.0088	0.0013	2.42e-11	-0.0066	0.00172	0.000125	-0.0018	0.00306	0.558	-0.0118	0.002	6.6e-09	-0.0017	0.0032	0.595	-0.00502	0.00109	4.57e-06	-0.0044	0.001	7.42e-06	---	-0.006	0.0008	2.2e-14	-----
cg03597491	11	113945432	ZBTB16	0.0038	0.0006	6.2e-11	0.0036	0.0006	1.62e-08	0.0022	0.0015	0.143	0.00452	0.00135	0.000818	-0.00111	0.00183	0.546	-0.00132	0.00042	0.00184	-0.0011	0.0004	0.006936	+--	0.0006	0.0003	0.07054	+--++
cg04454285	16	86016317	IRF8	0.0033	0.0005	9.95e-11	0.00289	0.00057	3.69e-07	0.00185	0.00146	0.209	0.0052	0.00119	1.27e-05	0.00268	0.00192	0.165	0.00043	0.00048	0.371	0.0007	0.0004	0.1246	+++	0.0018	0.0003	7.31e-08	+++++
cg01351315	17	46667737	LOC404266	0.0049	0.0008	1.84e-10	0.00422	0.00086	9.65e-07	0.00278	0.00215	0.199	0.00741	0.00168	1.01e-05	0.00223	0.00225	0.324	-0.00078	0.00055	0.156	-0.0004	0.0005	0.4256	+-+	0.0013	0.0004	0.003535	+-+++
cg21163717	8	21769903	DOK2	-0.0038	0.0006	2.13e-10	-0.00387	0.00072	8.95e-08	-0.00022	0.00123	0.856	-0.00364	0.00106	0.000598	-0.00049	0.00167	0.772	0.00018	0.00054	0.739	0.0001	0.0005	0.8883	-+-	-0.0014	0.0004	0.000113	-+---
cg13488078	8	27469338	CLU	0.0045	0.0007	6.72e-10	0.00449	0.00084	8.18e-08	-0.00126	0.00158	0.424	0.00436	0.00142	0.00224	0.00112	0.00201	0.578	-0.00015	0.00054	0.786	-0.0002	0.0005	0.7133	--+	0.0013	0.0004	0.001472	--+++
cg01697902	14	25046117	CTSG	0.0041	0.0007	6.72e-10	0.00335	0.00073	4.91e-06	0.00118	0.00159	0.456	0.007	0.00149	2.64e-06	0.00287	0.00192	0.136	0.0008	0.00051	0.121	0.001	0.0005	0.04192	+++	0.002	0.0004	1.425e-07	+++++
cg26894523	4	107725	ZNF718	0.0036	0.0006	6.9e-10	0.0038	0.0007	5.12e-09	-0.0006	0.0018	0.758	0.00266	0.00124	0.0323	-0.0008	0.00253	0.751	-0.00076	0.00046	0.0965	-0.0008	0.0004	0.08679	---	0.0007	0.0004	0.04673	---++
cg10044470	14	104866284	LINC02691	-0.0059	0.001	7.51e-10	-0.0066	0.0012	4.99e-08	0.0051	0.0024	0.0328	-0.0048	0.0016	0.00276	-0.00309	0.00235	0.191	-0.00043	0.00073	0.556	-0.0002	0.0007	0.7474	+--	-0.0021	0.0005	0.0001386	+----
cg20605134	6	15400462	JARID2	0.003	0.0005	9.41e-10	0.00273	0.00057	1.34e-06	0.00317	0.00129	0.0147	0.00378	0.00098	0.000111	0.00083	0.00188	0.659	0.00041	0.00051	0.416	0.0008	0.0005	0.08747	+++	0.0018	0.0003	6.762e-08	+++++
cg17356733	21	34774627	IFNGR2	0.0044	0.0007	2.38e-09	0.00418	0.00079	1.39e-07	0.00189	0.0019	0.321	0.00567	0.00196	0.00377	-0.00022	0.00232	0.926	-0.00121	0.00065	0.0644	-0.0008	0.0006	0.1569	+--	0.0012	0.0005	0.007495	+--++
cg11212901	17	22020759	MTRNR2L1	0.0042	0.0007	3.6e-09	0.00431	0.00084	2.77e-07	0.00035	0.002	0.862	0.00387	0.00133	0.00354	0.00043	0.0018	0.809	-0.00021	0.00089	0.817	0.0001	0.0007	0.9735	+-+	0.0022	0.0005	2.329e-05	+-+++
cg17586302	6	144013969	PHACTR2	0.0048	0.0008	4.24e-09	0.0044	0.00093	2.21e-06	-0.00224	0.00216	0.301	0.00627	0.00174	0.000308	-0.0025	0.00228	0.274	0.00134	0.00074	0.0701	0.0007	0.0007	0.32	-+-	0.0023	0.0005	7.387e-06	-+-++
cg22068629	19	2446633	LMNB2	0.005	0.0009	9.85e-09	0.00565	0.0011	2.77e-07	0.00242	0.00189	0.202	0.00391	0.00144	0.00653	-0.00023	0.00261	0.929	-0.00039	0.00068	0.561	-0.0001	0.0006	0.9012	+--	0.0016	0.0005	0.001287	+--++
cg06358171	1	54822008	SSBP3	0.0057	0.001	1.03e-08	0.0069	0.0012	2.04e-08	-0.0002	0.0024	0.945	0.00345	0.00174	0.0479	-0.00297	0.00286	0.301	-0.00012	0.00076	0.878	-0.0003	0.0007	0.6706	---	0.0017	0.0006	0.0023	---++
cg25006194	12	94288553	CRADD	0.004	0.0007	1.15e-08	0.00346	0.00081	2.02e-05	0.00234	0.00156	0.135	0.0057	0.00141	5.41e-05	0.00341	0.00217	0.117	-0.00052	0.00051	0.306	-0.0001	0.0005	0.8821	+-+	0.0012	0.0004	0.002132	+-+++
cg13381110	18	60646614	PHLPP1	0.0065	0.0011	1.43e-08	0.00591	0.00132	7.77e-06	0.00129	0.0024	0.592	0.0083	0.00231	0.000318	0.00039	0.00291	0.894	-0.00053	0.0009	0.556	-0.0003	0.0008	0.7557	+-+	0.002	0.0007	0.002554	+-+++
cg03910874	6	209712	LOC285766	-0.0038	0.0007	1.64e-08	-0.00284	0.00077	0.000215	0.0011	0.00176	0.535	-0.00657	0.00134	9.62e-07	-0.00341	0.00268	0.205	-0.00049	0.00068	0.466	-0.0004	0.0006	0.4666	+--	-0.002	0.0005	1.278e-05	+----
cg23304647	7	2778058	GNA12	0.0042	0.0007	1.84e-08	0.00381	0.00089	1.9e-05	-0.00148	0.00215	0.491	0.00491	0.00132	0.000199	0.00153	0.00288	0.595	-0.00079	0.00057	0.165	-0.0008	0.0005	0.1648	--+	0.001	0.0004	0.02721	--+++
cg00705730	2	106438120	NCK2	0.0046	0.0008	2.04e-08	0.00431	0.00094	4.93e-06	-0.00114	0.00175	0.517	0.00575	0.00172	0.000851	-0.0018	0.00196	0.357	0.00124	0.00067	0.0669	0.0007	0.0006	0.2521	-+-	0.002	0.0005	2.401e-05	-+-++
cg00960906	5	31769846	PDZD2	-0.005	0.0009	2.33e-08	-0.00441	0.00114	0.000105	-0.00189	0.00251	0.454	-0.00606	0.00147	3.87e-05	-0.00283	0.00254	0.266	-0.00072	0.00071	0.313	-0.0009	0.0007	0.1528	---	-0.0024	0.0005	8.497e-06	-----
cg14531564	1	1154853	SDF4	-0.0039	0.0007	2.34e-08	-0.00406	0.00084	1.27e-06	0.00247	0.00159	0.123	-0.00352	0.00126	0.00507	-0.00352	0.00257	0.172	0.00049	0.00066	0.455	0.0006	0.0006	0.3521	++-	-0.0013	0.0005	0.003789	++---
cg14575356	6	130013903	ARHGAP18	0.0047	0.0008	3.14e-08	0.00458	0.00098	3.23e-06	-9e-05	0.00205	0.963	0.00499	0.00166	0.00271	-0.00219	0.00288	0.448	0.00303	0.00079	0.000121	0.0023	0.0007	0.001101	-+-	0.0033	0.0005	1.217e-09	-+-++
cg12430029	17	55446979	MSI2	-0.0044	0.0008	3.19e-08	-0.00433	0.00098	1.01e-05	-0.00049	0.00215	0.819	-0.00456	0.00137	0.000855	0.00115	0.00244	0.638	0.00074	0.00067	0.273	0.0007	0.0006	0.2829	-++	-0.0012	0.0005	0.011	-++--
cg23513930	3	10334717	GHRLOS; GHRL	0.003	0.0006	3.28e-08	0.00242	0.00061	8.4e-05	0.00355	0.00171	0.0392	0.00557	0.00124	6.62e-06	0.00162	0.00223	0.468	0.0012	0.00047	0.0113	0.0014	0.0004	0.001959	+++	0.002	0.0003	3.708e-09	+++++
cg01323964	7	65219171	SNORA22;CCT6P1	0.0048	0.0009	3.35e-08	0.00405	0.00101	6.51e-05	0.00045	0.00188	0.811	0.00669	0.00165	5.13e-05	-0.00196	0.00227	0.389	0.00014	0.00073	0.85	0.0001	0.0007	0.995	++-	0.0017	0.0005	0.0008198	++-++
cg03720100	6	30720263	IER3	0.003	0.0005	3.73e-08	0.00206	0.00059	0.000497	0.00093	0.0014	0.506	0.0072	0.0013	2.27e-08	-0.0004	0.0019	0.819	-0.00106	0.00051	0.0398	-0.0008	0.0005	0.0846	+--	0.0008	0.0004	0.02305	+--++
cg08899667	6	31761055	VARS1	-0.0051	0.0009	4.15e-08	-0.00597	0.00118	4.26e-07	-0.00181	0.00286	0.528	-0.00373	0.00154	0.0157	-0.00292	0.00319	0.361	-0.00366	0.0008	5.08e-06	-0.0035	0.0007	3.111e-06	---	-0.0041	0.0006	1.548e-12	-----
cg16276850	17	38498914	RARA	0.0047	0.0008	4.35e-08	0.00488	0.00099	8.73e-07	-0.0022	0.00195	0.261	0.00403	0.00165	0.0144	0.00033	0.00272	0.905	-0.00029	0.00055	0.593	-0.0004	0.0005	0.438	--+	0.001	0.0004	0.02773	--+++
cg17564205	12	89992940	ATP2B1	0.0017	0.0003	4.43e-08	0.00142	0.00033	1.91e-05	0.00158	0.00127	0.213	0.00305	0.00078	8.81e-05	0.00129	0.00132	0.328	0.00021	0.00045	0.644	0.0004	0.0004	0.2656	+++	0.0012	0.0002	4.344e-07	+++++
cg12578100	8	106330170	ZFPM2	0.0045	0.0008	4.49e-08	0.00427	0.00108	8.01e-05	-0.00278	0.00228	0.223	0.00492	0.00129	0.000139	-0.00101	0.00264	0.704	3e-05	0.00077	0.966	-0.0003	0.0007	0.6582	-+-	0.0017	0.0005	0.001329	-+-++
cg18548864	3	112995278	BOC	0.0031	0.0006	4.83e-08	0.00232	0.00065	0.000354	0.00109	0.00158	0.493	0.00608	0.00123	8.15e-07	0.0002	0.00199	0.921	0.00032	0.00057	0.581	0.0004	0.0005	0.446	+++	0.0016	0.0004	2.398e-05	+++++
‡Gene is defined as the closest gene(s) which harbor the CpG within 1500 bp of the transcriptional start site and extending to the polyA signal
Table S3B. AA Results.
Marker Name	Chr	Position	Gene(s)‡	ARIC AA (N=1567)			CHS AA (N=239)			ARIC Meta-Analysis (N=2507)			ARIC EA (N=940)			CHS EA (N=294)			FHS EA (N=1995)
				Estimate	Standard Error	P-value	Estimate	Standard Error	P-value	Estimate	Standard Error	P-value	Estimate	Standard Error	P-value	Estimate	Standard Error	P-value	Estimate	Standard Error	P-value
cg21051031	5	93905482	KIAA0825	0.009	0.0006	1.12e-43	0.004	0.0015	0.00938	0.008	0.0005	1.66e-47	0.00533	0.00103	2.48e-07	-0.0014	0.0019	0.457	0.0013	0.00081	0.112
cg26094004	17	42075116	PYY	-0.0091	0.0011	2.47e-16	-0.0043	0.002	0.0308	-0.0098	0.0009	4.54e-28	-0.01109	0.0015	1.52e-13	-0.00331	0.00339	0.33	-0.00453	0.00176	0.0102
cg06809544	7	79081666	MAGI2	0.0068	0.001	8.06e-11	0.0022	0.0025	0.38	0.0035	0.0007	1.43e-06	0.00036	0.00104	0.731	-0.00263	0.00322	0.415	-0.00034	0.00065	0.602
cg05184377	10	50976646	OGDHL	0.0052	0.0008	1.18e-10	-0.0019	0.0022	0.385	0.0043	0.0007	2.63e-09	0.00043	0.00173	0.804	0.00104	0.00281	0.712	-0.00148	0.0008	0.0657
cg08627624	10	70031114	PBLD	0.0016	0.0003	2.92e-09	0.0011	0.0007	0.145	0.001	0.0002	1.62e-05	-0.00083	0.00047	0.0776	0.00032	0.00076	0.675	-0.0004	0.00033	0.23
cg14780255	1	201720358	NAV1	-0.0063	0.0011	3.47e-09	-0.0001	0.0025	0.961	-0.0031	0.0008	0.000195	0.00199	0.00135	0.139	0.00068	0.00247	0.783	-0.00066	0.00071	0.352
cg25250358	3	145879084	PLOD2	0.0071	0.0012	4.12e-09	0.004	0.0025	0.115	0.003	0.0009	0.00114	-0.00302	0.00147	0.0405	-0.00122	0.00313	0.697	-0.00144	0.00074	0.0517
cg08215318	16	86016387	IRF8	0.0045	0.0008	4.8e-09	0.0017	0.0016	0.297	0.0042	0.0007	1.615e-10	0.00351421	0.00132773	0.00812626	0.00121376	0.00228483	0.595708	-6.54256e-05	0.000623127	0.916393
cg04860432	14	52783454	PTGER2	-0.0114	0.0019	4.91e-09	-0.0052	0.004	0.192	-0.0076	0.0014	9.86e-08	-0.0032	0.00211	0.13	-0.00077	0.00413	0.852	-0.00044	0.00104	0.668
cg26894523	4	107725	ZNF718	0.0038	0.0007	5.12e-09	-0.0006	0.0018	0.758	0.0036	0.0006	6.9e-10	0.00266	0.00124	0.0323	-0.0008	0.00253	0.751	-0.00076	0.00046	0.0965
cg07664198	7	136553882	CHRM2	0.0044	0.0008	1.01e-08	0.0001	0.0017	0.968	0.0026	0.0006	5.62e-06	0.00036	0.00086	0.677	-0.00054	0.00211	0.8	-0.00035	0.00054	0.517
cg08959218	2	242887391	LINC01237	0.0015	0.0003	1.02e-08	0.0011	0.0008	0.155	0.0015	0.0003	1.64e-08	0.00043	0.00101	0.673	0.00062	0.00092	0.499	-0.0003	0.00044	0.498
cg13558754	19	36247867	HSPB6	0.0043	0.0007	1.07e-08	0.0033	0.0018	0.0734	0.0037	0.0007	1.37e-08	0.00188	0.00137	0.171	0.00123	0.00288	0.671	-0.00017	0.0007	0.801
cg03597491	11	113945432	ZBTB16	0.0036	0.0006	1.62e-08	0.0022	0.0015	0.143	0.0038	0.0006	6.2e-11	0.00452	0.00135	0.000818	-0.00111	0.00183	0.546	-0.00132	0.00042	0.00184
cg10401879	10	83634276	NRG3	0.0045	0.0008	1.69e-08	0.0014	0.0021	0.513	0.0029	0.0007	1.47e-05	-0.00074	0.0012	0.536	0.0016	0.00293	0.585	-0.00179	0.00059	0.00257
cg24054190	3	192232863	FGF12	0.0043	0.0008	1.92e-08	0.0017	0.0015	0.286	0.0034	0.0006	1.98e-08	0.0019	0.00104	0.0683	0.00268	0.0019	0.161	-0.00067	0.00065	0.299
cg06358171	1	54822008	SSBP3	0.0069	0.0012	2.04e-08	-0.0002	0.0024	0.945	0.0057	0.001	1.03e-08	0.00345	0.00174	0.0479	-0.00297	0.00286	0.301	-0.00012	0.00076	0.878
cg14757543	22	28010428	MN1	0.0054	0.001	3.16e-08	0.0036	0.0019	0.0568	0.0044	0.0008	1.01e-07	0.00188	0.00156	0.228	-0.00335	0.00237	0.158	-1e-05	0.00067	0.992
cg27110994	4	157892489	PDGFC	0.0032	0.0006	4.65e-08	0.0014	0.0017	0.407	0.0015	0.0004	0.000831	-0.0009	0.00069	0.193	0.00276	0.00186	0.139	-0.00091	0.00041	0.0274
cg11308643	11	105480788	GRIA4	0.0048	0.0009	4.74e-08	0.0051	0.0018	0.00436	0.003	0.0006	4.33e-06	0.00087	0.00093	0.352	-0.00185	0.00274	0.501	-6e-05	0.00056	0.909
cg10044470	14	104866284	LINC02691	-0.0066	0.0012	4.99e-08	0.0051	0.0024	0.0328	-0.0059	0.001	7.51e-10	-0.0048	0.0016	0.00276	-0.00309	0.00235	0.191	-0.00043	0.00073	0.556
cg00183186	6	78174065	HTR1B	0.004	0.0007	5.06e-08	0.0003	0.0016	0.86	0.0026	0.0006	1.19e-05	-7e-05	0.00101	0.945	-0.00152	0.00225	0.498	-0.00095	0.00054	0.0785
cg21498772	8	63161077	NKAIN3	0.0044	0.0008	5.83e-08	0.001	0.0018	0.558	0.0021	0.0006	0.000883	-0.00157	0.00103	0.128	0.00172	0.00235	0.463	-0.00119	0.00063	0.0573
‡Gene is defined as the closest gene(s) which harbor the CpG within 1500 bp of the transcriptional start site and extending to the polyA signal
Table S3C. EA Results.
Marker Name	Chr	Position	Gene(s)‡	ARIC EA (N=940)			CHS EA (N=294)			FHS EA (N=1995)			ARIC Meta-Analysis (N=2507)			ARIC AA (N=1567)			CHS AA (N=239)
				Estimate	Standard Error	P-value	Estimate	Standard Error	P-value	Estimate	Standard Error	P-value	Estimate	Standard Error	P-value	Estimate	Standard Error	P-value	Estimate	Standard Error	P-value
cg26094004	17	42075116	PYY	-0.01109	0.0015	1.52e-13	-0.00331	0.00339	0.33	-0.00453	0.00176	0.0102	-0.0098	0.0009	4.54e-28	-0.0091	0.0011	2.47e-16	-0.0043	0.002	0.0308
cg03587422	19	36367330	APLP1	0.0053	0.0009	1.32e-09	-0.0019	0.0016	0.228	-0.00056	0.00051	0.268	0.002	0.0005	7.02e-05	0.00032	0.00063	0.609	-0.00252	0.00186	0.177
cg26563141	2	88124876	RGPD2;RGPD1	-0.0118	0.002	6.6e-09	-0.0017	0.0032	0.595	-0.00502	0.00109	4.57e-06	-0.0088	0.0013	2.42e-11	-0.0066	0.00172	0.000125	-0.0018	0.00306	0.558
cg21773646	17	80085082	CCDC57	-0.0067	0.0012	1.01e-08	-4e-05	0.0016	0.978	-0.0004	0.0005	0.423	-0.0022	0.0005	4.3e-05	-0.001	0.00062	0.106	-0.00024	0.00149	0.87
cg03720100	6	30720263	IER3	0.0072	0.0013	2.27e-08	-0.0004	0.0019	0.819	-0.00106	0.00051	0.0398	0.003	0.0005	3.73e-08	0.00206	0.00059	0.000497	0.00093	0.0014	0.506
cg14614581	10	73844130	SPOCK2	-0.0062	0.0011	2.96e-08	0.0011	0.0019	0.549	-0.0001	0.00046	0.823	-0.0014	0.0006	0.0269	0.00094	0.00079	0.233	-0.00084	0.00173	0.626
cg19191888	8	144901936	PUF60	-0.0068	0.0012	4.01e-08	-0.0012	0.0015	0.446	-0.00079	0.00061	0.193	-0.0025	0.0005	3.71e-07	-0.00171	0.00054	0.00174	-0.00321	0.0013	0.014
cg01422452	2	241526768	CAPN10	-0.0017	0.0003	1.39e-07	-0.0002	0.0006	0.724	0.0001	0.0002	0.616	-0.0006	0.0002	0.0036	0.00018	0.00027	0.5	0.00035	0.00057	0.542
cg17959631	7	44189684	GCK	-0.0062	0.0012	1.63e-07	0.0002	0.002	0.923	N/A	N/A	N/A	-0.0017	0.0005	0.00177	-0.00052	0.00059	0.381	0.0026	0.0015	0.0854
cg07468397	21	48090508	PRMT2	-0.007	0.0013	1.67e-07	-0.0008	0.0021	0.721	0.00133	0.00061	0.0281	-0.003	0.0006	1.89e-06	-0.00187	0.00071	0.00882	-0.00181	0.00167	0.279
cg07786657	1	167487633	CD247	-0.0071	0.0014	1.96e-07	0.0014	0.0019	0.47	-0.00102	0.00057	0.0732	-0.0026	0.0006	1.51e-05	-0.0015	0.00066	0.0219	0.00157	0.00178	0.38
cg17756730	1	172608644	FASLG	-0.0063	0.0012	2.16e-07	-0.0004	0.0017	0.803	0.00075	0.00044	0.0869	-0.0021	0.0006	0.000117	-0.00104	0.00062	0.0948	0.00331	0.00133	0.014
cg21051031	5	93905482	KIAA0825	0.00533	0.00103	2.48e-07	-0.0014	0.0019	0.457	0.0013	0.00081	0.112	0.008	0.0005	1.66e-47	0.009	0.0006	1.12e-43	0.004	0.0015	0.00938
cg07697428	17	4079341	ANKFY1	-0.0061	0.0012	2.57e-07	0.0005	0.0021	0.823	-0.00057	0.00056	0.311	-0.0061	0.0012	2.57e-07	N/A	N/A	N/A	0.00139	0.00212	0.511
cg19344545	21	45575573	LINC01678	-0.008	0.0016	2.75e-07	0.0013	0.0025	0.603	-0.00022	0.00054	0.681	-0.0036	0.0007	6.74e-08	-0.00258	0.00073	0.000373	0.00324	0.00174	0.0642
‡Gene is defined as the closest gene(s) which harbor the CpG within 1500 bp of the transcriptional start site and extending to the polyA signal
